# Leveraging Experimental Evolution to Extract Predictive Collateral Drug Response Signatures in Ewings Sarcoma

**DOI:** 10.1101/2025.09.19.677399

**Authors:** Kristi Lin-Rahardja, Ethan Canavan, Jacob G Scott

## Abstract

Therapeutic options for patients with relapsed or refractory Ewings sarcoma (EWS) remain limited. Collateral sensitivity, where resistance to one drug confers sensitivity to another, could be leveraged to optimize chemotherapy for EWS. Gene expression signatures that predict collateral sensitivity states can be used to guide treatment selection in an evolution-informed manner. We experimentally evolved resistance to first-line EWS chemotherapy in cell lines. Throughout, we measured collateral responses across a panel of anticancer drugs and quantified transcriptomic changes. Collateral drug responses varied across replicate evolutionary trajectories, but convergent states of collateral sensitivity emerged across different replicates at different times. By associating these convergent phenotypes with gene expression patterns, we derived a library of predictive signatures for numerous drugs. These signatures accurately distinguished states of collaterally sensitivity from states of collateral resistance within our dataset and were further validated in an independent EWS cell line. Our findings demonstrate that gene expression signatures can predict collateral sensitivity in EWS, providing a foundation for personalized therapeutic strategies. This approach also provides a generalizable workflow for developing predictive biomarkers to guide chemotherapy selection in patients with rare diseases that lack reliable second-line chemotherapy regimens.
