## Supplemental File 1 for "Leveraging Experimental Evolution to Extract Predictive Collateral Drug Response Signatures in Ewings Sarcoma"

### Sheet: drug list
Column No.	Drug	Category	Mechanism Summary	FDA Appr.	Metric	Cat No.
1	Cyclophosphamide	cytotoxic	alkylating agent, crosslinks DNA	1	% survival	HY-17420
2	Gemcitabine	cytotoxic	binds DNA polymerase	1	AUC	HY-17026
3	Decitabine	cytotoxic	nucleoside antimetabolite/analog, inhibit DNA/RNA synthesis	1	% survival	HY-A0004
4	Temozolomide	cytotoxic	alkylating agent, crosslinks DNA	1	% survival	HY-17364
5	Doxorubicin (hydrochloride)	cytotoxic	intercalates DNA to inhibit topoisomerase II	1	AUC	HY-15142
6	Floxuridine	cytotoxic	nucleoside antimetabolite/analog, inhibit DNA/RNA synthesis	1	AUC	HY-B0097
7	Vorinostat	cytotoxic	inhibits histone deactetylase	1	AUC	HY-10221
8	Etoposide	cytotoxic	binds DNA to topoisomerase II	1	AUC	HY-13629
9	Topotecan (Hydrochloride)	cytotoxic	inhibits topoisomerase I	1	AUC	HY-13768A
10	Irinotecan	cytotoxic	inhibits topoisomerase I	1	AUC	HY-16562
11	SN-38	cytotoxic	active metabolite of irinotecan	0	AUC	HY-13704
12	Camptothecin	cytotoxic	inhibits topoisomerase I	1	AUC	HY-16560
13	Vincristine (sulfate)	cytotoxic	bind tubulin, prevents microtubule polymerization	1	AUC	HY-N0488
14	Paclitaxel	cytotoxic	bind tubulin, prevents microtubule depolymerization	1	AUC	HY-B0015
15	Docetaxel	cytotoxic	bind tubulin, prevents microtubule depolymerization	1	AUC	HY-B0011
16	Enzastaurin	targeted	PKCβ inhibitor; used for glioblastoma	1	AUC	HY-10342
17	Midostaurin	targeted	FLT3, c-KIT, PDGF, SRC, VEG inhibitor; used for FLT3+ AML	1	AUC	HY-10230
18	Selumetinib	targeted	MEK inhibitor; used for neurofibromatosis	1	% survival	HY-50706
19	Trametinib	targeted	MEK inhibitor; used for BRAF+ tumors	1	AUC	HY-10999
20	Autophinib	targeted	autophagy/VPS34 inhibitor	0	AUC	HY-101920
21	Olaparib	targeted	PARP inhibitor; used for BRCA+ tumors	1	AUC	HY-10162
22	(S)-Crizotinib	targeted	EML4-ALK inhibitor; used for ALK+ or ROS1+ NSCLC	1	AUC	HY-100549
23	Quizartinib	targeted	FLT3, KIT, PDGFR inhibitorl used for AML	1	AUC	HY-13001
24	Ruxolitinib	targeted	JAK inhibitor; used for myelofibrosis & polycythemia	1	AUC	HY-50856
25	Ibrutinib	targeted	BTK inhibitor; used for CLL & MCL	1	AUC	HY-10997
26	Pazopanib	targeted	VEGFR, PDGFR, c-KIT, FGFR inhibitor; used for renal cell carcinoma	1	AUC	HY-10208
27	Erlotinib	targeted	EGFR inhibitor; used for EGFR+ NSCLC & pancreatic cancer	1	AUC	HY-50896
28	Lapatinib	targeted	HER2/EGFR inhibitor; used for ER+/EGFR+/HER2+ breast cancer	1	AUC	HY-50898
29	SP2509	experimental anti cancer	KDM1A/LSD1 inhibitor; experimental EWS drug	0	AUC	HY-12635
30	5-R-Rivaroxaban	experimental anti cancer	anticoagulant; often used for patients (with and without cancer) who develop clots	0	% survival	HY-76948 HY-76948
31	ABBV-744	experimental anti cancer	BET inhibitor (BDII domain); mostly tested in AML and prostate cancer	0	AUC	HY-112090
32	ML-210	experimental anti cancer	GPX4 inhibitor; being tested in RAS+ tumors	0	AUC	HY-100003
33	Cilengitide	experimental anti cancer	anti-angiogenic; suggested improvement of temozolomide delivery; being tested in GBM	0	AUC	HY-16141
34	Triptolide	experimental anti cancer	immunosuppresant and anti-inflammatory; tested in kidney and pancreatic cancer; limited clinical use due to high toxicity	1	AUC	HY-32735
35	Genipin	experimental anti cancer	UCP2 inhibitor; used as an herbal anti-inflammatory medicine; potential antitumor activity	0	AUC	HY-17389
36	AdipoRon	potential repurposing for cancer	insulin sensitizer used for diabetes; antitumor activity observed in pancreatic cancer, osteosarcoma, and NSCLC	0	AUC	HY-15848
37	Canrenone	potential repurposing for cancer	used to treat heart failure, edema, hypertension	1	% survival	HY-B1438
38	Cinacalcet	potential repurposing for cancer	used to lower calcium blood levels	1	AUC	HY-70037
39	Mycophenolate Mofetil	potential repurposing for cancer	immunosuppressant for preventing organ rejection	1	AUC	HY-B0199
40	Galanthamine	potential repurposing for cancer	acetylcholinesterase inhibitor; used for vascular demetia and Alzheimer's Disease	1	% survival	HY-76299
41	Agomelatine	potential repurposing for cancer	melatonergic & 5HT2c antagonist; antidepressant	1	% survival	HY-17038
42	Loxapine	potential repurposing for cancer	5HYT2A antagonist; used to treat schizophrenia and bipolar disorder	1	% survival	HY-17390
43	Paxilline	potential repurposing for cancer	inhibits potassium efflux through cell membranes	1	% survival	HY-N6778
44	FX-11	potential repurposing for cancer	LDHA inhibitor; antitumor activity observed in lymphoma and pancreatic cancer xenografts	0	% survival	HY-16214
45	GI254023X	potential repurposing for cancer	MMP9 & ADAM10 inhibitor	0	AUC	HY-19956
46	CK-869	potential repurposing for cancer	ARP2/3 complex inhibitor; impaires cell adhesion and spreading in breast cancer cell lines	0	AUC	HY-16927
47	PFI-4	potential repurposing for cancer	BRPF1B inhibitor; used to study bone loss and osteolytic malignant bone lesions	0	% survival	HY-18664
48	Dimethyl sulfoxide (DMSO)	controls	vehicle/negative control for assay			HY-Y0320C
49	Staurosporine (STS)	controls	positive control for assay			HY-15141
50	Sodium thiosulfate	controls	vehicle control for cyclophosphamide		% survival	HY-108775
